# Light prevents pathogen-induced aqueous microenvironments via potentiation of salicylic acid signaling

**DOI:** 10.1101/2022.08.10.503390

**Authors:** Gaële Lajeunesse, Charles Roussin-Léveillée, Sophie Boutin, Élodie Fortin, Isabelle Laforest-Lapointe, Peter Moffett

**Affiliations:** Centre SÈVE, Département de Biologie, Université de Sherbrooke, Sherbrooke, Québec, Canada

## Abstract

Upon establishment of an infection, many plant pathogens induce an aqueous microenvironment in the extracellular space of their host, resulting in water-soaked lesions. In the case of *Pseudomonas syringae* (*Pst*), this is accomplished through the activity of water-soaking effectors that stimulate abscisic acid (ABA) production and signaling, which results in stomatal closure. This reduces transpiration and induces a microenvironment favorable for bacterial growth. Stomata are also highly sensitive to environmental conditions, including light and circadian rhythm. Here, we show that a period of darkness is required for water-soaking, and that a constant light regime abrogates the water-soaking activity of *Pst* effectors. Additionally, we show that constant light induces resistance against *Pst* and that this effect requires salicylic acid (SA). An increase in SA production upon infection under constant light did not affect effector-induced ABA signaling, but rather abrogated ABA’s ability to induce stomatal closure. Indeed, under normal diurnal light regimes, application of a SA analog is sufficient to prevent the ability of the pathogen to induce stomatal closure and a water-rich niche in the apoplast. Our results provide a novel approach to interfering with a common virulence strategy, as well as providing a physiological mechanism by which SA functions in defense against certain pathogens.
