## Supplemental Table 1 for "Light prevents pathogen-induced aqueous microenvironments via potentiation of salicylic acid signaling"

### Sheet: Feuil1
Table 1. Oligos used in this study
Name	Sequence	Target gene	Application
FRK1-F	5'-GACCGTATATGGACACCGCGTA-3'	FRK1 (AT2G19190)	qRT-PCR
FRK1-R	5'-TTCGCGCTGTTTCTGCAGTG-3'	FRK1 (AT2G19190)	qRT-PCR
WRKY29-F	5'-GCGTAAATACGGGCAGAAAC-3'	WRKY29 (AT4G23550)	qRT-PCR
WRKY29-R	5'-GGTTTGGGTTGGGAAGTTTT-3'	WRKY29 (AT4G23550)	qRT-PCR
ICS1-F	5'-TTTTTTGGTGGCGAGGAGAG-3'	ICS1 (AT1G74710)	qRT-PCR
ICS1-R	5'-CCCCAAGACCCTTTTCGACTA-3'	ICS1 (AT1G74710)	qRT-PCR
PR1-F	5'-CGGAGCTACGCAGAACAACT-3'	PR1 (AT2G14610)	qRT-PCR
PR1-R	5'-CTCGCTAACCCACATGTTCAC-3'	PR1 (AT2G14610)	qRT-PCR
NCED3-F	5'-GGAGAAGGAGGAGAGGAAGA-3'	NCED3 (AT3G14440)	qRT-PCR
NCED3-R	5'-CGACCTGCTTCGCCAAATCAT-3'	NCED3 (AT3G14440)	qRT-PCR
RD29A-F	5'-CGGTTTAGGAGCTCCGTTGG-3'	RD29A (AT5G52310)	qRT-PCR
RD29A-R	5'-GCCTCACCGTATCCAGGTCT-3'	RD29A (AT5G52310)	qRT-PCR
FLS2-F	5'-AGCGCACGACAACATCTTCTTACCG-3'	FLS2 (AT5G46330)	qRT-PCR
FLS2-R	5'-ATCTCGCCAGTCATTTGGTTGTGAG-3'	FLS2 (AT5G46330)	qRT-PCR
RBOHD-F	5'-CTCATTGCCATGCTTCAGTC-3'	RBOHD (AT5G47910)	qRT-PCR
RBOHD-R	5'-TTCCTGGCATTCCACAGTAG-3'	RBOHD (AT5G47910)	qRT-PCR
ACT2-F	5'-CTTGCACCAAGCAGCATGAA-3'	RBOHD (AT5G47910)	qRT-PCR
ACT2-R	5'-CCGATCCAGACACTGTACTTCCTT-3'	RBOHD (AT5G47910)	qRT-PCR
